# Binary Discriminator Facilitates GPT-based Protein Design

**DOI:** 10.1101/2023.11.20.567789

**Authors:** Zishuo Zeng, Rufang Xu, Jin Guo, Xiaozhou Luo

## Abstract

Generative pre-trained transformers (GPT) models provide powerful tools for de novo protein design (DNPD). GPT-based DNPD involves three procedures: a) finetuning the model with proteins of interest; b) generating sequence candidates with the finetuned model; and c) prioritizing the sequence candidates. Existing prioritization strategies heavily rely on sequence identity, undermining the diversity. Here, we coupled a protein GPT model with a custom discriminator, which enables selecting candidates of low identity to natural sequences while highly likely with desired functions. We applied this framework to creating novel antimicrobial peptides (AMPs) and malate dehydrogenases (MDHs). Experimental verification pinpointed four broad-spectrum AMPs from 24 candidates. Comprehensive computational analyses on the prioritized MDHs candidates provide compelling evidence for the anticipated function. During experimental validation, 4/10 and 3/10 natural MDHs and generated-prioritized novel candidates, respectively, were expressed and soluble. All the soluble candidates (3/3) are functional in vitro. This framework is time- and data-efficient and may therefore considerably expedite the DNPD process.
