## Supplementary Table 2 for "Binary Discriminator Facilitates GPT-based Protein Design"

### Sheet: Sheet1
Proteins	Sequence	Length/aa	Predicted molecular weight/ kDa	Source	Identity to closest real sequence in dataset	Uniprot_ID	Organism	Solubility	Activity
A_MDH1	MKITVVGAGAVGASCAEYIAIKNFASEVVLLDIKEGFAEGKAMDLMQTASLNGFDTKITGITNDYSKTADSDVCVITSGIPRKPGMTREELIGTNANIVKSIIQGSIKVSEFLTEEKSQYVTEERLNQVKEDTKVGGATLTNMLGTSAWYAPGAAVSGLVQAIACDQKKIFPCSAFLDGEYGLSDICIGVPAVLGRNGIEKIVEIKLNESEKGLLAESAAGVSKTNGLLELHG	233	24.5	GPT generated	0.49	/	/	Inclusion body	Not tested
A_MDH2	MHSSVWPSHRISNSINAKIIAPPERKYSVWIGGSTSDITTMVPCVLGSNGIEKILEIPLSDAEKAHMRESAEGVRSVNALLNANPNLF	88	9.55	GPT generated	0.472	/	/	Inclusion body	Not tested
A_MDH3	MHSSVWPSHRPARVSIIGAGKVGSTLAQRIVEKNIADVVLLDVVPGLAEGVPQNDLMQTASLNGFDTKITGSTSDYSKTAGSKVVVITSGIPRKPGMTREELIGINAGIVKTVADNVLKYNPNAIFIIVSNPLDSMTYLVHKTTDLPRHRIIGMGGALDSARFKYFLSQAIGCSPNDLQVRVIGSHGDLMVCDVYYQGIYDQCIGVPCIIGKNGVEEILDLKLNDQEKALFAKSADAVRSMNNVLTESNALM	252	27.08	GPT generated	0.46	/	/	Inclusion body	Not tested
A_MDH4	MHSSVWPSHRPARVSIIGAGKVGSTLAQRIVEKNIADVVLLDVVPGLAEGVPASDLIGTPIVVITAGKPRTPGMSRDDLLSKDEQDEIVHKTMVGGATLTGLIGTSAWYAPGAAVSEIVARDPLRFRPLPRYCTVRGDCGLAEVADVTLTDAEKAKFAKSADAVRAMNDVLNAKLA	176	18.46	GPT generated	0.423	/	/	Partial soluble	Yes
A_MDH5	MHSSVWPSHRPARVSIIGAGKVGSTLAQRIVEKNIADVVLLDVVPGLAEGIALDLMQARGIERCDRAFLVRSAYRCVFGTNNYADTAESNVVVITAGSPRINDMMQICAQNGIIIIHNRLCLAERDSGLPASVMGGHGDDMIPIPLTRLATWQGIPISHLLEDKIIPSSVMLDGEYGQSDICMGVPVIIGRNGVEKIVDVNLDDKEKSLFAKSADAVRSMNDALKSILI	229	24.65	GPT generated	0.476	/	/	Inclusion body	Not tested
A_MDH6	MHSSVWPSHRPARVSIIGAGKVGSTLAQRIVEKNIADVVLLDVVPGLAEGIALDLMQARGIERCDRAFLVRSAYRCVFGTNNYADTAESNVVVITAGSPRTSDMMNLTRRNVRRIVERTRAKGASCAEYLALALDKPANDISAMVIGGHGDTTMIPLTRLATYQSTPVANFLTPEEQANYIVNSVYVAGILNNHPRLLLPCCVYLEGEYGQDDICIGVPCIIGKNGVEAILDIKLNDQEKALFAKSADAVRQMNDALNTILK	262	28.39	GPT generated	0.488	/	/	Inclusion body	Not tested
A_MDH7	MALGVDGAVDQCLVGGLRLRIRALYAWLLRERPKRFGQCVETLEHLHLRSKNQLWMRLDAHCVQQLCVWGNHSSTMYPDFRFATVAGRPLKDVIDDPAWNRETFIPTVAKRGGAIIQARGLSSVTAASAAVRTIHDPVRDREWYLGTTSEGEYGIAEGLIYSFPCRSVGGQWKIVEGLDTDDDVQRMITETELLEERAAVEHALG	205	22.98	GPT generated	0.483	/	/	Inclusion body	Yes
A_MDH8	MALGVDGAVDQCLVGGLRLRIRALYAWLLRERPKRFGQCVETLEHLHLRSAEGVGLSEVSELCYHTLPHIRDFHSAPDSRLGFRETDYAILIGAKPRTQGMERSDLLRVNAEIFSRQGKVLNDFANRQAKVLVIGNPANTNALLAMKQLAPDLPVKNISAMLRLDHNRALGQLAARLKVPVADIRRMVVWGNHSAKQVPDLFQAEIAGRRAVHELDETWVRETFVASVQQRGTAVIEARRGKSSAASAARALAEAARSIFLPRKEGHWVSSAVVSDGSYGVPEGLIFGFPIICRPQGSYQIVKGLPLSEFGEARLRVTHRELLEERKIVEELLG	334	37	GPT generated	0.496	/	/	Inclusion body	Not tested
A_MDH9	MALGVDGAVDQCLVGGLRLRIRALYAWLLRERPKRFGQCVETLEHLHLRSLRRSDRRCSMLRVPGSQSATIGPWAGGRVSDRRLAAQQSALVSSRDPNLHLLSQVSLGGDAYPLAEGLPLIAEIRDDPTPKRILDGVVMELEDCAFPLLQSLTLSDDPSVAFRGAAILATHAGAGIRNVSVTRMIIWGNHSSTQYPDITHATAAGDSVPAILADRAWVENDFIPTVQYRGSEIIEARGQSSAASAAQAAIDHIHDWVLGTPAGNWATSAIMSDGGYGVPEGLVCSFPVTSSGGEWQIVEGLVLDDGARARIDASVAELIEERDAVRALGLV	331	35.4	GPT generated	0.475	/	/	Inclusion body	Not tested
A_MDH10	MCVDVKQGSWVDSVMVMALQKDSEYSIFPVCALLNGEFDVNSYVGVPVIIGKDGVEKIVEINLSDDEKAEFKKSVTAVRELLAACKNIDVNLAN	94	10.27	GPT generated	0.49	/	/	Inclusion body	Yes
N_MDH1	MLGTSAFYAPAASVAEMVEAVLLDENRVLAASTYLTGQYGIHDLYVGVPIKLGAGGVKEVIEIDLTEEERAALHRSAAAVRELVEAMKALS	91	9.6	Natural	/	A0A2H5Z068	Bacterium HR27	Partial soluble	Yes
N_MDH2	MTAPKVVTVTGAAGQIGYAALFRIGAGALLGRGRPVKLRLLELPSAVRAAEGVVMELVDSAFDLLVDIEIHDDPVRAFDGVDVALLVGARPRSKGMERADLLAANAAIFAESGKALNAGAATDVRVVVVGNPANTNALVAAAHAPDIPAERFTALTRLDHNRAVAALAAHAGVHVTDVSRVTVWGNHSPTMYPDIFHAVVAGRPGSEYAADTDWLTNDFIPTVATRGTAIIEARGTSSAASAANAAIDTCGTG	253	25.96	Natural	/	A0A0N9YEN7	Mycolicibacterium fortuitum	Partial soluble	Yes
N_MDH3	MTPGVAVDLSHIPTAVKIKGFSGEDATPALEGADVVLISAGVARKPGMDRSDLFNVNAGIVKNLVQQVAKTCPKACIGIITNPVNTTVAIAAEVLKKAGVYDKNKLFGVTTLDIIRSNTFVAELKGKQPGEVEVPVIGGHSGVTILPLLSQVPGVSFTEQEVADLTKRIQNAGTEVVEAKAGGGSATLSMGQAAARFGLSLVRALQGEQGVVECAYVEGDGQYARFFSQPLLLG	234	24.2	Natural	/	Q31WA4	Shigella boydii serotype 4 (strain Sb227)	Inclusion body	Not tested
N_MDH4	MTSVNVKPEELKSLALNKLLQAGLPEKTAKEVTDVLVHADITGVHSHGVMRVEHYCKRLQSGGLNPNAEFSIEQVSPSVAVLDSDDGMGHSGLIAATEHGIKLAKETGLGFVSVKNTSHCGALSYFMEQATSEGMIAIGMTQTDTCVAPHGGAERFLGTNPIAFGFPVKVVHR	173	18.3	Natural	/	A0A2N7DGV6	Vibrio sp. 10N.286.49.B3	Inclusion body	Not tested
N_MDH5	MSRDDLLLTNMKIVSSVVEEVANRSPNAHLLIVTNPLDAMAQRAFQVSGFPKNRVFGMAGILDTARFRTFLAEELDVSVNSVEAYVLGGHGDSMVPVTGSTTVGGTPIGKLLSQDRVDAIVKRTQDGGAEIVNLLKTGSAYYAPSAAIAQMVEAILFDKKEILPCTALLEGEYGLNGLYVGVPVKLGANGVEEIIEVDLTDDETAALKSSADSVQELIDVMANAPD	226	23.9	Natural	/	A0A5N8YJJ6	SAR202 cluster bacterium AC-647-P02_OGT_505m	Partial soluble	Yes
N_MDH6	MAIQGFSGEDATPALQGADVVLISAGVARKPGMDRADLFNVNAGIVRNLIEQVATTAPKALIGVITNPVNTTVAIAAEVLKKHGVYDKNRLFGVTTLDIIRANTFVAALKGKQPDQVEVPVIGGHSGVTILPLLSQVKGVSFSDQEVADLTKRIQNAGTEVVEAKAGGGSATLSMGQAAARFGLSLVRALKGEANVVECAYVEGEGEHARFFSQPLLLGKNGVAERRPIGTLSAYEQQALSGMLDTLKKDIAQGEEFVKQ	260	27.2	Natural	/	A0A379ABE9	Enterobacter agglomerans	Inclusion body	Not tested
N_MDH7	MAVDLSHIPTAVKIKGFSGEDATPALEGADVVLISAGVARKPGMDRSDLFNVNAGIVKNLVQQVAKTCPKACIGIITNPVNTTVAIAAEVLKKAGVYDKNKLFGVTTLDIIRSNTFVAELKGKQPGDVEVPVIGGHSGVTILPLLSQIPGVSFTEQEAADLTKRIQNAGTEVVEAKAGGGSATLSMGQAAARFGLSLVRAH	201	20.7	Natural	/	Q31WA4	Shigella boydii serotype 4 (strain Sb227)	Inclusion body	Not tested
N_MDH8	MSSAARTPVTVTVTGGAGQIAYGLLFRIASGAMLGPDTPVRLRLLEIPAAVGALEGVAMELEDGAFPLLSSIDISDDPWVGFDGANIAVLVGARPRTTGMERSDLLAANGPIFTDQGAAINASAAEDVKVLVVGNPANTNAFIAMSNAPDVPAARFTALTRLDHNRAIAQLAAKTGAPAAAIARVSIWGNHSATQYPDITHATIAGRPAPMVVGDPEWVRAQFIPTVQQRGTAIIAARGASSAASAASAAIDHIRDWVLGTPAGDWVSMAVPSDGSYGVPEGLISSFPVTCADGEYTVVPGLAIDEFSRERIDLSVAELRSERDAVIDLGFAKRR	335	34.6	Natural	/	A0A164NBL0	Nocardia terpenica	No expression	Not tested
N_MDH9	MKEINVAVTGGAGQIAYSLLPRLVSGETFGKGVKVNLRLIEIPQVVEKLEGTIMELIDCGFDETGNLLATADIEEGVKDADWVLLVGSIPRGIVIDGKKIEERSDLLRINGGIFTDQGEAIGRLAKSDCKILVVGNPANTNALIGMTKAQNTGQQWFAMTALDANRAKAQLAIKAGKDISEVTNMVIWGNHSPTMYPDPYNALITGQSAADVINDENWIENEYLPLVQQRGKAVIDARGASSAASAANAAIDTVKSVESKTPEGDWFSAAVASDGSYGIPEGIIFGYPLRSDGNGNVEIVQGVELNEFAKSKIEVTTQELKEEKEAVKDLL	331	35.3	Natural	/	J4UZH2	SAR86 cluster bacterium SAR86A	Soluble	Yes
N_MDH10	MRILFVAELKGKDPQTTNVPVIGGHSGVTILPLLSQVAGVSFTDEEVAALTKRIQNAGTEVVEAKAGGGSATLSMGQAAARFGSFIDPCFKWRKRCY	97	10.3	Natural	/	B4F2A1	Proteus mirabilis (strain HI4320)	Inclusion body	Not tested
